# Using joint models to adjust for informative drop-out when modelling a longitudinal biomarker: an application to type 2 diabetes disease progression

**DOI:** 10.1101/2021.06.17.448796

**Authors:** Harry D. Green, Katie G. Young, Angus G. Jones, Michael N. Weedon, John M. Dennis

## Abstract

Linear mixed effects models are frequently used in biomedical statistics to model the trajectory of a repeatedly measured longitudinal variable, such as a biomarker, over time. However, population-level estimates may be biased by censoring bias resulting from exit criteria that depend on the variable in question. A joint longitudinal-survival model, in which the exit criteria and longitudinal variable are modelled simultaneously, may address this bias. Using blood glucose progression (change in HbA1c) in type 2 diabetes patients on metformin monotherapy as an example, we study the potential benefit of using joint models to model trajectory of a biomarker in observational data. 7,712 patients with type 2 diabetes initiating metformin monotherapy were identified in UK Biobank’s general practice (GP) linked records. Genetic information was extracted from UK Biobank, and prescription records, baseline clinical features and biomarkers, and longitudinal HbA1c measures were extracted from GP records. Exit criteria for follow-up for a patient was defined as progression to an additional glucose-lowering drug (which is more likely in patient with higher HbA1c). Estimates of HbA1c trajectory over time were compared using linear mixed effect model approaches (which do not account for censoring bias) and joint models. In the primary analysis, a 0.19 mmol/mol per year higher (p = 0.01) HbA1c gradient was estimated using the joint model compared to the linear mixed effects model. This difference between models was attenuated (0.13 mmol/mol per year higher, p=0.43) when baseline clinical features and biomarkers were included as additional covariates.

Censoring bias should be carefully considered when modelling trajectories of repeatedly measured longitudinal variables in observational data. Joint longitudinal-survival models are a useful approach to identify and potentially correct for censoring bias when estimating population-level trajectories.

**Author Summary:** Modelling biomarkers that change over time in real world data is a challenging statistical problem due to many potential sources of bias. For example, when studying a chronic disease using a biomarker or other measurement that represents disease severity, medication intended to affect that measurement has a profound effect on how it will change over time. One common way to control for this is to study a cohort on the same treatment strategy. That way, results are not influenced by treatment change. If a patient progresses to stronger medication, then future data is no longer used. However, this approach introduces its own bias. Patients whose condition progress particularly quickly are more likely to change treatment more rapidly (and therefore be removed from further analysis, or ‘censored’), so the cohort is biased towards those whose condition progresses slower. In this paper we apply a technique called joint longitudinal-survival modelling which can adjust for this censoring bias and produce less biased estimates of progression rates. We use HbA1c (a widely used measure of glucose control) in type 2 diabetes as an example, however our methods are theoretically applicable to a range of problems across medicine in which a biomarker or feature is repeatedly measured in an individual.
