## Supplementary material for "Using joint models to adjust for informative drop-out when modelling a longitudinal biomarker: an application to type 2 diabetes disease progression": S1 Table

### Sheet: Drug Names
drug_name	drug_substance	drug_class1	drug_class2
vipidia	alogliptin	DPP4i
alogliptin	alogliptin	DPP4i
linagliptin	linagliptin	DPP4i
trajenta	linagliptin	DPP4i
onglyza	saxagliptin	DPP4i
saxagliptin	saxagliptin	DPP4i
januvia	sitagliptin	DPP4i
sitagliptin	sitagliptin	DPP4i
vildagliptin	vildagliptin	DPP4i
galvus	vildagliptin	DPP4i
qtern	saxagliptin and dapagliflozin	DPP4i	SGLT2i
albiglutide	albiglutide	GLP1Ra
eperzan	albiglutide	GLP1Ra
trulicity	dulaglutide	GLP1Ra
dulaglutide	dulaglutide	GLP1Ra
bydureon	exenatide	GLP1Ra
exenatide	exenatide	GLP1Ra
byetta	exenatide	GLP1Ra
victoza	liraglutide	GLP1Ra
liraglutide	liraglutide	GLP1Ra
saxenda	liraglutide	GLP1Ra
lixisenatide	lixisenatide	GLP1Ra
lyxumia	lixisenatide	GLP1Ra
ozempic	semaglutide	GLP1Ra
semaglutide	semaglutide	GLP1Ra
xultophy	insulin and liraglutide	GLP1Ra	insulin
canagliflozin	canagliflozin	SGLT2i
invokana	canagliflozin	SGLT2i
forxiga	dapagliflozin	SGLT2i
dapagliflozin	dapagliflozin	SGLT2i
jardiance	empagliflozin	SGLT2i
empagliflozin	empagliflozin	SGLT2i
steglatro	ertugliflozin	SGLT2i
ertugliflozin	ertugliflozin	SGLT2i
glizofar	pioglitazone	TZD
glidipion	pioglitazone	TZD
diabiom	pioglitazone	TZD
actos	pioglitazone	TZD
pioglitazone	pioglitazone	TZD
rosiglitazone	rosiglitazone	TZD
avandia	rosiglitazone	TZD
troglitazone	troglitazone	TZD
romozin	troglitazone	TZD
glucobay	acarbose	acarbose
acarbose	acarbose	acarbose
neusulin	insulin	insulin
novorapid	insulin	insulin
h-tronin	insulin	insulin
novolet	insulin	insulin
monophane	insulin	insulin
hypurin	insulin	insulin
semitard	insulin	insulin
insulatard	insulin	insulin
biphasic	insulin	insulin
isophane	insulin	insulin
insuman	insulin	insulin
abasaglar	insulin	insulin
monotard	insulin	insulin
mixtard	insulin	insulin
tresiba	insulin	insulin
detemir	insulin	insulin
neuphane	insulin	insulin
degludec	insulin	insulin
insulin	insulin	insulin
protaphane	insulin	insulin
velasulin	insulin	insulin
lentard	insulin	insulin
apidra	insulin	insulin
aspart	insulin	insulin
initard	insulin	insulin
endopancrine	insulin	insulin
rapitard	insulin	insulin
zinc lente	insulin	insulin
exubera	insulin	insulin
humaject	insulin	insulin
innolet	insulin	insulin
novomix	insulin	insulin
novo rapit	insulin	insulin
ultratard	insulin	insulin
quicksol	insulin	insulin
lantus	insulin	insulin
pur-in	insulin	insulin
ultralente	insulin	insulin
penmix	insulin	insulin
actraphane	insulin	insulin
glargine	insulin	insulin
insulat	insulin	insulin
semilente	insulin	insulin
toujeo	insulin	insulin
levemir	insulin	insulin
protamine zinc	insulin	insulin
actrapid	insulin	insulin
tempulin	insulin	insulin
velosulin	insulin	insulin
zinc suspension	insulin	insulin
humalog	insulin	insulin
lispro	insulin	insulin
glulisine	insulin	insulin
neulente	insulin	insulin
fiasp	insulin	insulin
semglee	insulin	insulin
humulin	insulin	insulin
starlix	nateglinide	meglitinide
nateglinide	nateglinide	meglitinide
novonorm	repaglinide	meglitinide
enyglid	repaglinide	meglitinide
prandin	repaglinide	meglitinide
repaglinide	repaglinide	meglitinide
metuxtan	metformin	metformin
yaltormin	metformin	metformin
milform	metformin	metformin
glyformin	metformin	metformin
diagemet	metformin	metformin
glucamet	metformin	metformin
meijumet	metformin	metformin
glucophage	metformin	metformin
metabet	metformin	metformin
ledermetin	metformin	metformin
bolamyn	metformin	metformin
metsol	metformin	metformin
metformin	metformin	metformin
sukkarto	metformin	metformin
vipdomet	metformin and alogliptin	metformin	DPP4i
jentadueto	metformin and linagliptin	metformin	DPP4i
komboglyze	metformin and saxagliptin	metformin	DPP4i
kombiglyze	metformin and saxagliptin	metformin	DPP4i
janumet	metformin and sitagliptin	metformin	DPP4i
eucreas	metformin and vildagliptin	metformin	DPP4i
vokanamet	metformin and canagliflozin	metformin	SGLT2i
xigduo	metformin and dapagliflozin	metformin	SGLT2i
synjardy	metformin and empagliflozin	metformin	SGLT2i
competact	metformin and pioglitazone	metformin	TZD
avandamet	metformin and rosiglitazone	metformin	TZD
acetohexamide	acetohexamide	sulfonylurea
dimelor	acetohexamide	sulfonylurea
melitase	chlorpropamide	sulfonylurea
diabemide	chlorpropamide	sulfonylurea
glymese	chlorpropamide	sulfonylurea
chlorpropamide	chlorpropamide	sulfonylurea
diabinese	chlorpropamide	sulfonylurea
gliken	glibenclamide	sulfonylurea
calabren	glibenclamide	sulfonylurea
diabetamide	glibenclamide	sulfonylurea
glibenclamide	glibenclamide	sulfonylurea
lederglib	glibenclamide	sulfonylurea
euglucon	glibenclamide	sulfonylurea
daonil	glibenclamide	sulfonylurea
abbenclamide	glibenclamide	sulfonylurea
malix	glibenclamide	sulfonylurea
libanil	glibenclamide	sulfonylurea
glibornuride	glibornuride	sulfonylurea
glutril	glibornuride	sulfonylurea
zicron	gliclazide	sulfonylurea
edicil	gliclazide	sulfonylurea
diamicron	gliclazide	sulfonylurea
glimil	gliclazide	sulfonylurea
vamju	gliclazide	sulfonylurea
ziclaseg	gliclazide	sulfonylurea
gliclazide	gliclazide	sulfonylurea
diaglyk	gliclazide	sulfonylurea
nazdol	gliclazide	sulfonylurea
vitile	gliclazide	sulfonylurea
dacadis	gliclazide	sulfonylurea
laaglyda	gliclazide	sulfonylurea
vivazide	gliclazide	sulfonylurea
bilxona	gliclazide	sulfonylurea
glimepiride	glimepiride	sulfonylurea
niddaryl	glimepiride	sulfonylurea
amaryl	glimepiride	sulfonylurea
minodiab	glipizide	sulfonylurea
glibenese	glipizide	sulfonylurea
glipizide	glipizide	sulfonylurea
glurenorm	gliquidone	sulfonylurea
gliquidone	gliquidone	sulfonylurea
gondafon	glymidine	sulfonylurea
glymidine	glymidine	sulfonylurea
redul	glymidine	sulfonylurea
grenamide	grenamide	sulfonylurea
sulfonylurea	sulfonylurea	sulfonylurea
tolazamide	tolazamide	sulfonylurea
tolanase	tolazamide	sulfonylurea
rastinon	tolbutamide	sulfonylurea
tolbutamide	tolbutamide	sulfonylurea
pramidex	tolbutamide	sulfonylurea
orabet	tolbutamide	sulfonylurea
glyconon	tolbutamide	sulfonylurea

### Sheet: Read 2 Codes
read_code	term_description	drug_substance	drug_class1	drug_class2
f1...	SHORT-ACTING INSULIN PREPARATIONS	insulin	insulin
f11..	*SOLUBLE INSULIN	insulin	insulin
f111.	INSULIN 100iu/mL injection 10mL	insulin	insulin
f112.	*HYPURIN injection 10mL	insulin	insulin
f12..	SOLUBLE NEUTRAL INSULIN	insulin	insulin
f121.	NEUTRAL INSULIN 100iu/mL injection 10mL	insulin	insulin
f122.	HYPURIN NEUTRAL 100iu/mL injection 10mL	insulin	insulin
f123.	*NEUSULIN 100iu/mL injection	insulin	insulin
f124.	*QUICKSOL 100iu/mL injection	insulin	insulin
f125.	VELOSULIN 100iu/mL injection 10mL	insulin	insulin
f126.	VELOSULIN CARTRIDGE 100iu/mL injection 5.7mL	insulin	insulin
f127.	HUMAN ACTRAPID 100iu/mL injection 10mL	insulin	insulin
f128.	HUMAN ACTRAPID 100iu/mL penfill cartridges	insulin	insulin
f129.	HUMAN VELOSULIN 100iu/mL injection 10mL	insulin	insulin
f12a.	HUMULIN S 100iu/mL injection 10mL	insulin	insulin
f12A.	HUMAN ACTRAPID 100iu/mL penfill cartridges 1.5mL	insulin	insulin
f12b.	*NOVOPEN	insulin	insulin
f12B.	HUMAN ACTRAPID 100iu/mL preloaded injection pen 3mL	insulin	insulin
f12c.	*PENJECT	insulin	insulin
f12C.	HUMAJECT S 100iu/mL prefilled pen	insulin	insulin
f12d.	PUR-IN NEUTRAL 100iu/mL vials 10mL	insulin	insulin
f12D.	PORK VELOSULIN 100units/mL injection 10mL	insulin	insulin
f12e.	PUR-IN NEUTRAL 100iu/mL cartridges 3mL	insulin	insulin
f12E.	NEUTRAL INSULIN 100iu/mL injection cartridge	insulin	insulin
f12f.	*AUTOPEN	insulin	insulin
f12F.	HYPURIN BOVINE NEUTRAL 100iu/mL injection cartridge 1.5mL	insulin	insulin
f12g.	HUMULIN S 100iu/mL cartridges 1.5mL	insulin	insulin
f12G.	HYPURIN PORCINE NEUTRAL 100iu/mL injection cartridge 1.5mL	insulin	insulin
f12h.	*NOVOPEN II device	insulin	insulin
f12H.	HYPURIN BOVINE NEUTRAL 100iu/mL injection 10mL	insulin	insulin
f12i.	*BD PEN device	insulin	insulin
f12I.	HYPURIN PORCINE NEUTRAL 100iu/mL injection 10mL	insulin	insulin
f12j.	*PUR-IN PEN device	insulin	insulin
f12J.	ACTRAPID (HUMAN) PENFILL 100iu/mL cartridges 3mL	insulin	insulin
f12k.	*PUR-IN PEN 1 device	insulin	insulin
f12K.	PORK ACTRAPID 100iu/mL injection 10mL	insulin	insulin
f12L.	INSUMAN RAPID 100iu/mL injection vials 5mL	insulin	insulin
f12m.	*PUR-IN PEN 2 device	insulin	insulin
f12M.	INSUMAN RAPID 100iu/mL injection cartridge 3mL	insulin	insulin
f12n.	*PUR-IN PEN 4 device	insulin	insulin
f12N.	BD ULTRA PEN 3.0mL 1 unit device	insulin	insulin
f12p.	*DIAPEN 1 device	insulin	insulin
f12P.	BD ULTRA PEN 1.5mL 1 unit device	insulin	insulin
f12q.	*DIAPEN 2 device	insulin	insulin
f12Q.	INSUMAN RAPID OPTISET 100iu/mL prefilled pen 3mL	insulin	insulin
f12r.	*NOVOPEN I device	insulin	insulin
f12R.	HUMAN VELOSULIN (PYR) 100iu/mL injection 10mL	insulin	insulin
f12s.	HUMULIN S 100iu/mL cartridges 3mL	insulin	insulin
f12S.	HYPURIN BOVINE NEUTRAL 100iu/mL injection cartridge 3mL	insulin	insulin
f12t.	*AUTOPEN 1.5mL one unit device	insulin	insulin
f12T.	HYPURIN PORCINE NEUTRAL 100iu/mL injection cartridge 3mL	insulin	insulin
f12u.	*AUTOPEN 1.5mL two unit device	insulin	insulin
f12U.	EXUBERA 1mg powder for inhalation	insulin	insulin
f12v.	*AUTOPEN 3mL two unit device	insulin	insulin
f12V.	EXUBERA 3mg powder for inhalation	insulin	insulin
f12W.	HUMAN INSULIN 1mg powder for inhalation	insulin	insulin
f12X.	HUMAN INSULIN 3mg powder for inhalation	insulin	insulin
f12y.	HUMAN INSULIN 100units/mL injection cartridge	insulin	insulin
f12Y.	INSUMAN INFUSAT 100iu/mL soln for inj cartridges 3.15mL	insulin	insulin
f12z.	HUMAN INSULIN 100iu/mL injection vials	insulin	insulin
f12Z.	INSUMAN INFUSAT 100iu/mL solution for injection vials 10mL	insulin	insulin
f13..	INSULIN LISPRO	insulin	insulin
f131.	INSULIN LISPRO 100iu/mL vials	insulin	insulin
f132.	HUMALOG 100iu/mL injection 10mL	insulin	insulin
f133.	INSULIN LISPRO 100iu/mL cartridges	insulin	insulin
f134.	HUMALOG 100iu/mL cartridges 1.5mL	insulin	insulin
f135.	HUMALOG 100iu/mL cartridges 3mL	insulin	insulin
f136.	INSULIN LISPRO 100iu/mL prefilled pen	insulin	insulin
f137.	HUMALOG-PEN 100iu/mL prefilled pen 3mL	insulin	insulin
f138.	HUMALOG KWIKPEN 100iu/mL prefilled pen 3mL	insulin	insulin
f139.	HUMALOG KWIKPEN 200iu/mL prefilled pen 3mL	insulin	insulin
f13A.	INSULIN LISPRO 200iu/mL prefilled pen	insulin	insulin
f14..	INSULIN ASPART	insulin	insulin
f141.	NOVORAPID 100units/mL injection vial	insulin	insulin
f142.	NOVORAPID NOVOLET 100units/mL prefilled syringe 3mL	insulin	insulin
f143.	NOVORAPID PENFILL 100units/mL cartridges 3mL	insulin	insulin
f144.	NOVORAPID FLEXPEN 100units/mL prefilled pen 3mL	insulin	insulin
f145.	NOVORAPID FLEXTOUCH 100units/mL soln for injection pen 3mL	insulin	insulin
f146.	NOVORAPID PUMPCART 100units/mL soln for inj cartridges 1.6mL	insulin	insulin
f14w.	INSULIN ASPART 100units/mL prefilled pen	insulin	insulin
f14x.	INSULIN ASPART 100units/mL injection vial	insulin	insulin
f14y.	INSULIN ASPART 100units/mL prefilled syringe	insulin	insulin
f14z.	INSULIN ASPART 100units/mL cartridges	insulin	insulin
f15..	INSULIN GLULISINE	insulin	insulin
f151.	APIDRA 100iu/mL injection vials 10mL	insulin	insulin
f152.	APIDRA 100iu/mL injection cartridges 3mL	insulin	insulin
f153.	APIDRA 100iu/mL OptiSet prefilled pen 3mL	insulin	insulin
f154.	APIDRA 100iu/mL OptiClik cartridges 3mL	insulin	insulin
f155.	APIDRA 100iu/mL SoloStar prefilled pen 3mL	insulin	insulin
f15x.	INSULIN GLULISINE 100iu/mL prefilled pen	insulin	insulin
f15y.	INSULIN GLULISINE 100iu/mL injection cartridges	insulin	insulin
f15z.	INSULIN GLULISINE 100iu/mL injection vials	insulin	insulin
f2...	MEDIUM/LONG-ACTING INSULINS	insulin	insulin
f21..	BIPHASIC INSULIN	insulin	insulin
f211.	RAPITARD MC 100iu/mL injection 10mL	insulin	insulin
f212.	*PENMIX cartridges 1.5mL	insulin	insulin
f22..	INSULIN ZINC SUSPENSION	insulin	insulin
f221.	INSULIN ZINC LENTE 100iu/mL injection 10mL	insulin	insulin
f222.	HYPURIN LENTE 100iu/mL injection 10mL	insulin	insulin
f223.	LENTARD MC 100iu/mL injection 10mL	insulin	insulin
f224.	*NEULENTE 100iu/mL injection	insulin	insulin
f225.	*TEMPULIN 100iu/mL injection	insulin	insulin
f226.	HUMAN MONOTARD 100iu/mL injection 10mL	insulin	insulin
f227.	HUMULIN LENTE 100iu/mL injection 10mL	insulin	insulin
f228.	HYPURIN BOVINE LENTE 100iu/mL injection 10mL	insulin	insulin
f23..	INSULIN ZINC SUSPENSION - AMORPHOUS	insulin	insulin
f231.	SEMITARD MC 100iu/mL injection 10mL	insulin	insulin
f24..	INSULIN ZINC SUSPENSION - CRYSTALLINE	insulin	insulin
f241.	HUMAN ULTRATARD 100iu/mL injection 10mL	insulin	insulin
f242.	HUMULIN ZN 100iu/mL injection 10mL	insulin	insulin
f25..	ISOPHANE INSULIN	insulin	insulin
f251.	ISOPHANE INSULIN 100iu/mL injection 10mL	insulin	insulin
f252.	HYPURIN ISOPHANE 100iu/mL injection 10mL	insulin	insulin
f253.	INSULATARD 100iu/mL injection 10mL	insulin	insulin
f254.	*MONOPHANE 100iu/mL injection	insulin	insulin
f255.	*NEUPHANE 100iu/mL injection	insulin	insulin
f256.	*INITARD 50/50 injection 10mL	insulin	insulin
f257.	*MIXTARD injection 10mL	insulin	insulin
f258.	HUMAN INSULATARD 100iu/mL injection 10mL	insulin	insulin
f259.	HUMAN PROTAPHANE 100iu/mL injection 10mL	insulin	insulin
f25a.	HUMULIN I 100iu/mL injection 10mL	insulin	insulin
f25A.	HUMULIN I 100iu/mL prefilled pen 3mL	insulin	insulin
f25b.	HUMAN ACTRAPHANE injection 10mL	insulin	insulin
f25B.	INSUMAN BASAL OPTISET 100iu/mL prefilled pen 3mL	insulin	insulin
f25c.	*HUMAN INITARD injection 10mL	insulin	insulin
f25C.	INSULATARD INNOLET 100units/mL prefilled syringe 3mL	insulin	insulin
f25d.	*HUMAN MIXTARD injection 10mL	insulin	insulin
f25D.	INSULATARD FLEXPEN 100iu/mL prefilled pen 3mL	insulin	insulin
f25e.	*HUMULIN M1 injection 10mL	insulin	insulin
f25E.	HYPURIN BOVINE ISOPHANE 100iu/mL injection cartridge 3mL	insulin	insulin
f25f.	*HUMULIN M2 injection 10mL	insulin	insulin
f25F.	HYPURIN PORCINE ISOPHANE 100iu/mL injection cartridge 3mL	insulin	insulin
f25g.	*HUMULIN M3 injection 10mL	insulin	insulin
f25G.	HUMULIN I KWIKPEN 100iu/mL prefilled pen 3mL	insulin	insulin
f25h.	*HUMULIN M4 injection 10mL	insulin	insulin
f25H.	INSUMAN BASAL SOLOSTAR 100iu/mL prefilled pen 3mL	insulin	insulin
f25i.	HUMAN PROTAPHANE penfill 1.5mL	insulin	insulin
f25j.	PUR-IN ISOPHANE 100iu/mL vials 10mL	insulin	insulin
f25k.	PUR-IN ISOPHANE 100iu/mL cartridges 3mL	insulin	insulin
f25l.	HUMULIN I 100iu/mL cartridges 1.5mL	insulin	insulin
f25m.	HUMAN INSULATARD 100iu/mL preloaded injection pen 3mL	insulin	insulin
f25n.	HUMAJECT I 100iu/mL prefilled pen	insulin	insulin
f25o.	HUMULIN I 100iu/mL cartridges 3mL	insulin	insulin
f25p.	HUMAN INSULATARD ge injection 10mL	insulin	insulin
f25q.	HUMAN INSULATARD PENFILL cartridges 1.5mL	insulin	insulin
f25r.	PORK INSULATARD 100units/mL injection 10mL	insulin	insulin
f25s.	ISOPHANE INSULIN 100iu/mL injection cartridge	insulin	insulin
f25t.	HYPURIN BOVINE ISOPHANE 100iu/mL injection cartridge 1.5mL	insulin	insulin
f25u.	HYPURIN PORCINE ISOPHANE 100iu/mL injection cartridge 1.5mL	insulin	insulin
f25v.	HYPURIN BOVINE ISOPHANE 100iu/mL injection 10mL	insulin	insulin
f25w.	HYPURIN PORCINE ISOPHANE 100iu/mL injection 10mL	insulin	insulin
f25W.	HUMAN ISOPHANE INSULIN 100units/mL prefilled syringe	insulin	insulin
f25x.	INSULATARD (HUMAN) PENFILL cartridges 3mL	insulin	insulin
f25X.	HUMAN ISOPHANE INSULIN 100units/mL injection cartridge	insulin	insulin
f25y.	INSUMAN BASAL 100iu/mL injection vials 5mL	insulin	insulin
f25Y.	HUMAN ISOPHANE INSULIN 100units/mL injection vials	insulin	insulin
f25z.	INSUMAN BASAL 100iu/mL injection cartridge 3mL	insulin	insulin
f26..	PROTAMINE ZINC INSULIN	insulin	insulin
f261.	HYPURIN PROTAMINE ZINC injection 10mL	insulin	insulin
f262.	HYPURIN BOVINE PROTAMINE ZINC 100iu/mL injection 10mL	insulin	insulin
f27..	BIPHASIC ISOPHANE INSULIN	insulin	insulin
f271.	*MIXTARD 30/70 injection 10mL	insulin	insulin
f272.	*PENMIX 30/70 cartridges 1.5mL	insulin	insulin
f273.	*PUR-IN MIX 15/85 vials 10mL	insulin	insulin
f274.	PUR-IN MIX 15/85 cartridges 3mL	insulin	insulin
f275.	*PUR-IN MIX 25/75 vials 10mL	insulin	insulin
f276.	PUR-IN MIX 25/75 cartridges 3mL	insulin	insulin
f277.	*PUR-IN MIX 50/50 vials 10mL	insulin	insulin
f278.	PUR-IN MIX 50/50 cartridges 3mL	insulin	insulin
f279.	*HUMULIN M1 10/90 vials 10mL	insulin	insulin
f27a.	HUMULIN M1 10/90 cartridges 1.5mL	insulin	insulin
f27A.	HUMAJECT M1 100iu/mL prefilled pen	insulin	insulin
f27b.	*HUMULIN M2 20/80 vials 10mL	insulin	insulin
f27B.	HUMAJECT M2 100iu/mL prefilled pen	insulin	insulin
f27c.	HUMULIN M2 20/80 cartridges 1.5mL	insulin	insulin
f27C.	HUMAJECT M3 100iu/mL prefilled pen	insulin	insulin
f27d.	HUMULIN M3 30/70 vials 10mL	insulin	insulin
f27D.	HUMAJECT M4 100iu/mL prefilled pen	insulin	insulin
f27e.	HUMULIN M3 30/70 cartridges 1.5mL	insulin	insulin
f27E.	HUMAJECT M5 100iu/mL prefilled pen	insulin	insulin
f27f.	*HUMULIN M4 40/60 vials 10mL	insulin	insulin
f27F.	HUMULIN M4 40/60 cartridges 3mL	insulin	insulin
f27g.	HUMULIN M4 40/60 cartridges 1.5mL	insulin	insulin
f27G.	HUMULIN M5 50/50 cartridges 3mL	insulin	insulin
f27h.	*INITARD 50/50 injection 10mL	insulin	insulin
f27H.	HUMAN MIXTARD 30 ge injection 10mL	insulin	insulin
f27i.	HUMAN ACTRAPHANE 30/70 injection 10mL	insulin	insulin
f27I.	HYPURIN PORCINE BIPHASIC ISOPHANE 30/70 injection cartridge 3mL	insulin	insulin
f27j.	HUMAN MIXTARD 30/70 injection 10mL	insulin	insulin
f27J.	HUMAN MIXTARD 10 PENFILL cartridges 1.5mL	insulin	insulin
f27k.	HUMAN INITARD 50/50 injection 10mL	insulin	insulin
f27K.	HUMAN MIXTARD 20 PENFILL cartridges 1.5mL	insulin	insulin
f27l.	*PENMIX 10/90 cartridges 1.5mL	insulin	insulin
f27L.	HUMAN MIXTARD 30 PENFILL cartridges 1.5mL	insulin	insulin
f27m.	*PENMIX 20/80 cartridges 1.5mL	insulin	insulin
f27M.	HUMAN MIXTARD 40 PENFILL cartridges 1.5mL	insulin	insulin
f27n.	*PENMIX 40/60 cartridges 1.5mL	insulin	insulin
f27N.	HUMAN MIXTARD 50 PENFILL cartridges 1.5mL	insulin	insulin
f27o.	*PENMIX 50/50 cartridges 1.5mL	insulin	insulin
f27O.	MIXTARD 30 INNOLET 100units/mL prefilled syringe 3mL	insulin	insulin
f27p.	PENMIX 30/70 preloaded injection pen	insulin	insulin
f27P.	HUMAN MIXTARD 10 prefilled pen	insulin	insulin
f27q.	PENMIX 10/90 preloaded injection pen	insulin	insulin
f27Q.	HUMAN MIXTARD 20 prefilled pen	insulin	insulin
f27r.	PENMIX 20/80 preloaded injection pen	insulin	insulin
f27R.	HUMAN MIXTARD 30 prefilled pen	insulin	insulin
f27s.	PENMIX 40/60 preloaded injection pen	insulin	insulin
f27S.	HUMAN MIXTARD 40 prefilled pen	insulin	insulin
f27t.	PENMIX 50/50 preloaded injection pen	insulin	insulin
f27T.	HUMAN MIXTARD 50 prefilled pen	insulin	insulin
f27u.	*HUMULIN M5 50/50 vials 10mL	insulin	insulin
f27v.	HUMULIN M5 50/50 cartridges 1.5mL	insulin	insulin
f27V.	PORK MIXTARD 30 100units/mL injection 10mL	insulin	insulin
f27w.	HUMULIN M1 10/90 cartridges 3mL	insulin	insulin
f27W.	*HUMAN MIXTARD 50 vials 10mL	insulin	insulin
f27x.	HUMULIN M2 20/80 cartridges 3mL	insulin	insulin
f27X.	HYPURIN PORCINE BIPHASIC ISOPHANE 30/70 injection 10mL	insulin	insulin
f27y.	INSUMAN COMB 25 100iu/mL injection cartridge 3mL	insulin	insulin
f27Y.	HYPURIN PORCINE BIPHASIC ISOPHANE 30/70 injection cartridge 1.5mL	insulin	insulin
f27z.	HUMULIN M3 30/70 cartridges 3mL	insulin	insulin
f27Z.	INSUMAN COMB 25 100iu/mL injection vials 5mL	insulin	insulin
f28..	BIPHASIC ISOPHANE INSULIN 2	insulin	insulin
f281.	MIXTARD 10 (HUMAN) PENFILL cartridges 3mL	insulin	insulin
f282.	MIXTARD 20 (HUMAN) PENFILL cartridges 3mL	insulin	insulin
f283.	MIXTARD 30 (HUMAN) PENFILL cartridges 3mL	insulin	insulin
f284.	MIXTARD 40 (HUMAN) PENFILL cartridges 3mL	insulin	insulin
f285.	MIXTARD 50 (HUMAN) PENFILL cartridges 3mL	insulin	insulin
f286.	INSUMAN COMB 15 100iu/mL injection cartridge 3mL	insulin	insulin
f287.	INSUMAN COMB 50 100iu/mL injection vials 5mL	insulin	insulin
f288.	INSUMAN COMB 15 OPTISET 100iu/mL prefilled pen 3mL	insulin	insulin
f289.	INSUMAN COMB 25 OPTISET 100iu/mL prefilled pen 3mL	insulin	insulin
f28A.	INSUMAN COMB 50 OPTISET 100iu/mL prefilled pen 3mL	insulin	insulin
f28B.	INSUMAN COMB 15 100iu/mL injection vials 5mL	insulin	insulin
f28C.	INSUMAN COMB 50 100iu/mL injection cartridge 3mL	insulin	insulin
f28D.	HUMULIN M3 100iu/mL prefilled pen 3mL	insulin	insulin
f28E.	HUMULIN M3 KWIKPEN 100iu/mL prefilled pen 3mL	insulin	insulin
f28F.	INSUMAN COMB 25 SOLOSTAR 100iu/mL prefilled pen 3mL	insulin	insulin
f29..	INSULIN GLARGINE	insulin	insulin
f291.	INSULIN GLARGINE 100iu/mL injection cartridges	insulin	insulin
f292.	INSULIN GLARGINE 100iu/mL injection vials	insulin	insulin
f293.	INSULIN GLARGINE 100iu/mL prefilled pen	insulin	insulin
f294.	LANTUS 100iu/mL injection cartridges 3mL	insulin	insulin
f295.	LANTUS 100iu/mL injection vials 10mL	insulin	insulin
f296.	LANTUS 100iu/mL OptiSet prefilled pen 3mL	insulin	insulin
f297.	LANTUS 100iu/mL OptiClik cartridges 3mL	insulin	insulin
f298.	LANTUS 100iu/mL SoloStar prefilled pen 3mL	insulin	insulin
f299.	TOUJEO 300iu/mL SoloStar prefilled pen 1.5mL	insulin	insulin
f29A.	INSULIN GLARGINE 300iu/mL prefilled pen	insulin	insulin
f29B.	ABASAGLAR 100iu/mL solution for injection cartridges 3mL	insulin	insulin
f29C.	ABASAGLAR KWIKPEN 100iu/mL soln for inj prefilled pen 3mL	insulin	insulin
f2A..	INSULIN DETEMIR	insulin	insulin
f2A1.	LEVEMIR PENFILL 100iu/mL injection cartridges 3mL	insulin	insulin
f2A2.	LEVEMIR FLEXPEN 100iu/mL prefilled pen 3mL	insulin	insulin
f2A3.	LEVEMIR INNOLET 100iu/mL prefilled syringe 3mL	insulin	insulin
f2Ax.	INSULIN DETEMIR 100iu/mL prefilled syringe	insulin	insulin
f2Ay.	INSULIN DETEMIR 100iu/mL prefilled pen	insulin	insulin
f2Az.	INSULIN DETEMIR 100iu/mL injection cartridges	insulin	insulin
f2B..	INSULIN DEGLUDEC	insulin	insulin
f2B1.	TRESIBA FLEXTOUCH 100iu/mL prefilled pen 3mL	insulin	insulin
f2B2.	INSULIN DEGLUDEC 100iu/mL prefilled pen	insulin	insulin
f2B3.	TRESIBA FLEXTOUCH 200iu/mL prefilled pen 3mL	insulin	insulin
f2B4.	INSULIN DEGLUDEC 200iu/mL prefilled pen	insulin	insulin
f2B5.	TRESIBA PENFILL 100iu/mL injection cartridges	insulin	insulin
f2B6.	INSULIN DEGLUDEC 100iu/mL injection cartridges	insulin	insulin
f2C..	INSULIN DEGLUDEC + LIRAGLUTIDE	insulin	insulin
f2C1.	XULTOPHY 100iu/mL/3.6mg/mL soln for inj prefilled pen 3mL	insulin	insulin
f2C2.	INSULIN DEGLUDEC+LIRAGLUTIDE 100iu/mL/3.6mg/mL soln inj pen	insulin	insulin
f3...	SULFONYLUREAS	sulfonylurea	sulfonylurea
f31..	*ACETOHEXAMIDE	acetohexamide	sulfonylurea
f311.	*DIMELOR 500mg tablets	acetohexamide	sulfonylurea
f31z.	*ACETOHEXAMIDE 500mg tablets	acetohexamide	sulfonylurea
f32..	CHLORPROPAMIDE	chlorpropamide	sulfonylurea
f321.	CHLORPROPAMIDE 100mg tablets	chlorpropamide	sulfonylurea
f322.	CHLORPROPAMIDE 250mg tablets	chlorpropamide	sulfonylurea
f323.	*DIABINESE 100mg tablets	chlorpropamide	sulfonylurea
f324.	*DIABINESE 250mg tablets	chlorpropamide	sulfonylurea
f325.	GLYMESE 250mg tablets	chlorpropamide	sulfonylurea
f33..	GLIBENCLAMIDE	glibenclamide	sulfonylurea
f331.	GLIBENCLAMIDE 2.5mg tablets	glibenclamide	sulfonylurea
f332.	GLIBENCLAMIDE 5mg tablets	glibenclamide	sulfonylurea
f333.	*DAONIL 5mg tablets	glibenclamide	sulfonylurea
f334.	*SEMI-DAONIL 2.5mg tablets	glibenclamide	sulfonylurea
f335.	*EUGLUCON 2.5mg tablets	glibenclamide	sulfonylurea
f336.	*EUGLUCON 5mg tablets	glibenclamide	sulfonylurea
f337.	*LIBANIL 2.5mg tablets	glibenclamide	sulfonylurea
f338.	*LIBANIL 5mg tablets	glibenclamide	sulfonylurea
f339.	*MALIX 2.5mg tablets	glibenclamide	sulfonylurea
f33a.	*MALIX 5mg tablets	glibenclamide	sulfonylurea
f33b.	*DAONIL CP 5mg tablets	glibenclamide	sulfonylurea
f33c.	*SEMI-DAONIL CP 2.5mg tablets	glibenclamide	sulfonylurea
f33d.	*DIABETAMIDE 2.5mg tablets	glibenclamide	sulfonylurea
f33e.	*DIABETAMIDE 5mg tablets	glibenclamide	sulfonylurea
f33f.	*CALABREN 2.5mg tablets	glibenclamide	sulfonylurea
f33g.	*CALABREN 5mg tablets	glibenclamide	sulfonylurea
f34..	*GLIBORNURIDE	glibornuride	sulfonylurea
f341.	*GLUTRIL 25mg tablets	glibornuride	sulfonylurea
f34z.	*GLIBORNURIDE 25mg tablets	glibornuride	sulfonylurea
f35..	GLICLAZIDE	gliclazide	sulfonylurea
f351.	DIAMICRON 80mg tablets	gliclazide	sulfonylurea
f352.	DIAGLYK 80mg tablets	gliclazide	sulfonylurea
f353.	VIVAZIDE 80mg tablets	gliclazide	sulfonylurea
f354.	DIAMICRON MR 30mg m/r tablets	gliclazide	sulfonylurea
f355.	NAZDOL MR 30mg m/r tablets	gliclazide	sulfonylurea
f356.	EDICIL MR 30mg m/r tablets	gliclazide	sulfonylurea
f357.	ZICRON 40mg tablets	gliclazide	sulfonylurea
f358.	VITILE XL 30mg m/r tablets	gliclazide	sulfonylurea
f359.	LAAGLYDA MR 60mg m/r tablets	gliclazide	sulfonylurea
f35A.	VAMJU 30mg m/r tablets	gliclazide	sulfonylurea
f35B.	VAMJU 60mg m/r tablets	gliclazide	sulfonylurea
f35C.	BILXONA 30mg m/r tablets	gliclazide	sulfonylurea
f35D.	BILXONA 60mg m/r tablets	gliclazide	sulfonylurea
f35w.	GLICLAZIDE 60mg m/r tablets	gliclazide	sulfonylurea
f35x.	GLICLAZIDE 40mg tablets	gliclazide	sulfonylurea
f35y.	GLICLAZIDE 30mg m/r tablets	gliclazide	sulfonylurea
f35z.	GLICLAZIDE 80mg tablets	gliclazide	sulfonylurea
f36..	GLIPIZIDE	glipizide	sulfonylurea
f361.	GLIPIZIDE 5mg tablets	glipizide	sulfonylurea
f362.	*GLIBENESE 5mg tablets	glipizide	sulfonylurea
f363.	*MINODIAB 2.5mg tablets	glipizide	sulfonylurea
f364.	MINODIAB 5mg tablets	glipizide	sulfonylurea
f36y.	*GLIPIZIDE 5mg tablets	glipizide	sulfonylurea
f36z.	GLIPIZIDE 2.5mg tablets	glipizide	sulfonylurea
f37..	GLIQUIDONE	gliquidone	sulfonylurea
f371.	*GLURENORM 30mg tablets	gliquidone	sulfonylurea
f37z.	*GLIQUIDONE 30mg tablets	gliquidone	sulfonylurea
f38..	*GLYMIDINE	glymidine	sulfonylurea
f381.	*GONDAFON 500mg tablets	glymidine	sulfonylurea
f38z.	*GLYMIDINE 500mg tablets	glymidine	sulfonylurea
f39..	TOLAZAMIDE	tolazamide	sulfonylurea
f391.	TOLANASE 100mg tablets	tolazamide	sulfonylurea
f392.	TOLANASE 250mg tablets	tolazamide	sulfonylurea
f39y.	TOLAZAMIDE 100mg tablets	tolazamide	sulfonylurea
f39z.	TOLAZAMIDE 250mg tablets	tolazamide	sulfonylurea
f3a..	TOLBUTAMIDE	tolbutamide	sulfonylurea
f3A..	GLIMEPIRIDE	glimepiride	sulfonylurea
f3a1.	TOLBUTAMIDE 500mg tablets	tolbutamide	sulfonylurea
f3A1.	GLIMEPIRIDE 2mg tablets	glimepiride	sulfonylurea
f3a2.	GLYCONON 500mg tablets	tolbutamide	sulfonylurea
f3A2.	AMARYL 2mg tablets	glimepiride	sulfonylurea
f3a3.	*PRAMIDEX 500mg tablets	tolbutamide	sulfonylurea
f3A3.	GLIMEPIRIDE 1mg tablets	glimepiride	sulfonylurea
f3a4.	*RASTINON 500mg tablets	tolbutamide	sulfonylurea
f3A4.	GLIMEPIRIDE 3mg tablets	glimepiride	sulfonylurea
f3A5.	GLIMEPIRIDE 4mg tablets	glimepiride	sulfonylurea
f3A6.	AMARYL 1mg tablets	glimepiride	sulfonylurea
f3A7.	AMARYL 3mg tablets	glimepiride	sulfonylurea
f3A8.	AMARYL 4mg tablets	glimepiride	sulfonylurea
f3A9.	NIDDARYL 1mg tablets	glimepiride	sulfonylurea
f3AA.	NIDDARYL 2mg tablets	glimepiride	sulfonylurea
f3AB.	NIDDARYL 3mg tablets	glimepiride	sulfonylurea
f3AC.	NIDDARYL 4mg tablets	glimepiride	sulfonylurea
f41..	METFORMIN HYDROCHLORIDE	metformin	metformin
f411.	GLUCOPHAGE 500mg tablets	metformin	metformin
f412.	GLUCOPHAGE 850mg tablets	metformin	metformin
f413.	*ORABET 500mg tablets	metformin	metformin
f414.	*ORABET 850mg tablets	metformin	metformin
f415.	*GLUCAMET-500 tablets	metformin	metformin
f416.	*GLUCAMET-850 tablets	metformin	metformin
f417.	GLUCOPHAGE SR 500mg m/r tablets	metformin	metformin
f418.	METSOL 500mg/5mL oral solution	metformin	metformin
f419.	GLUCOPHAGE SR 750mg m/r tablets	metformin	metformin
f41A.	GLUCOPHAGE SR 1000mg m/r tablets	metformin	metformin
f41B.	BOLAMYN SR 500mg m/r tablets	metformin	metformin
f41C.	GLUCOPHAGE 500mg/sachet oral powder	metformin	metformin
f41D.	GLUCOPHAGE 1000mg/sachet oral powder	metformin	metformin
f41E.	METABET SR 500mg m/r tablets	metformin	metformin
f41F.	METABET SR 1000mg m/r tablets	metformin	metformin
f41G.	GLUCIENT SR 500mg m/r tablets	metformin	metformin
f41H.	DIAGEMET XL 500mg m/r tablets	metformin	metformin
f41I.	SUKKARTO SR 500mg m/r tablets	metformin	metformin
f41J.	SUKKARTO SR 1000mg m/r tablets	metformin	metformin
f41s.	METFORMIN HYDROCHLORIDE 1000mg/sachet oral powder	metformin	metformin
f41t.	METFORMIN HYDROCHLORIDE 500mg/sachet oral powder	metformin	metformin
f41u.	METFORMIN HYDROCHLORIDE 1000mg m/r tablets	metformin	metformin
f41v.	METFORMIN HYDROCHLORIDE 750mg m/r tablets	metformin	metformin
f41w.	METFORMIN HYDROCHLORIDE 500mg/5mL oral solution	metformin	metformin
f41x.	METFORMIN HYDROCHLORIDE 500mg m/r tablets	metformin	metformin
f41y.	METFORMIN HYDROCHLORIDE 500mg tablets	metformin	metformin
f41z.	METFORMIN HYDROCHLORIDE 850mg tablets	metformin	metformin
ft...	OTHER DRUGS USED IN DIABETES	unspecified diabetes drug	unspecified diabetes drug
ft1..	ACARBOSE	acarbose	acarbose
ft11.	ACARBOSE 50mg tablets	acarbose	acarbose
ft12.	ACARBOSE 100mg tablets	acarbose	acarbose
ft13.	GLUCOBAY 50 tablets	acarbose	acarbose
ft14.	GLUCOBAY 100 tablets	acarbose	acarbose
ft2..	TROGLITAZONE	troglitazone	TZD
ft21.	*TROGLITAZONE 200mg tablets	troglitazone	TZD
ft22.	*TROGLITAZONE 300mg tablets	troglitazone	TZD
ft23.	*TROGLITAZONE 400mg tablets	troglitazone	TZD
ft24.	*ROMOZIN 200mg tablets	troglitazone	TZD
ft25.	*ROMOZIN 300mg tablets	troglitazone	TZD
ft26.	*ROMOZIN 400mg tablets	troglitazone	TZD
ft3..	REPAGLINIDE	repaglinide	meglitinide
ft31.	REPAGLINIDE 0.5mg tablets	repaglinide	meglitinide
ft32.	REPAGLINIDE 1mg tablets	repaglinide	meglitinide
ft33.	REPAGLINIDE 2mg tablets	repaglinide	meglitinide
ft34.	*NOVONORM 0.5mg tablets	repaglinide	meglitinide
ft35.	*NOVONORM 1mg tablets	repaglinide	meglitinide
ft36.	*NOVONORM 2mg tablets	repaglinide	meglitinide
ft37.	PRANDIN 500micrograms tablets	repaglinide	meglitinide
ft38.	PRANDIN 1mg tablets	repaglinide	meglitinide
ft39.	PRANDIN 2mg tablets	repaglinide	meglitinide
ft4..	ROSIGLITAZONE	rosiglitazone	TZD
ft41.	*AVANDIA 4mg tablets	rosiglitazone	TZD
ft42.	*AVANDIA 8mg tablets	rosiglitazone	TZD
ft43.	*AVANDAMET 1mg / 500mg tablets	metformin and rosiglitazone	metformin	TZD
ft44.	*AVANDAMET 2mg / 500mg tablets	metformin and rosiglitazone	metformin	TZD
ft45.	AVANDAMET 2mg / 1000mg tablets	metformin and rosiglitazone	metformin	TZD
ft46.	AVANDAMET 4mg / 1000mg tablets	metformin and rosiglitazone	metformin	TZD
ft4u.	ROSIGLITAZONE 2mg / METFORMIN 1000mg tablets	metformin and rosiglitazone	metformin	TZD
ft4v.	ROSIGLITAZONE 4mg / METFORMIN 1000mg tablets	metformin and rosiglitazone	metformin	TZD
ft4w.	ROSIGLITAZONE 2mg / METFORMIN 500mg tablets	metformin and rosiglitazone	metformin	TZD
ft4x.	ROSIGLITAZONE 1mg / METFORMIN 500mg tablets	metformin and rosiglitazone	metformin	TZD
ft4y.	*ROSIGLITAZONE 8mg tablets	rosiglitazone	TZD
ft4z.	*ROSIGLITAZONE 4mg tablets	rosiglitazone	TZD
ft5..	PIOGLITAZONE	pioglitazone	TZD
ft51.	ACTOS 15mg tablets	pioglitazone	TZD
ft52.	ACTOS 30mg tablets	pioglitazone	TZD
ft53.	ACTOS 45mg tablets	pioglitazone	TZD
ft54.	GLIDIPION 15mg tablets	pioglitazone	TZD
ft55.	GLIDIPION 30mg tablets	pioglitazone	TZD
ft56.	GLIDIPION 45mg tablets	pioglitazone	TZD
ft5x.	PIOGLITAZONE 45mg tablets	pioglitazone	TZD
ft5y.	PIOGLITAZONE 30mg tablets	pioglitazone	TZD
ft5z.	PIOGLITAZONE 15mg tablets	pioglitazone	TZD
ft6..	NATEGLINIDE	nateglinide	meglitinide
ft61.	STARLIX 60mg tablets	nateglinide	meglitinide
ft62.	STARLIX 120mg tablets	nateglinide	meglitinide
ft63.	STARLIX 180mg tablets	nateglinide	meglitinide
ft6x.	NATEGLINIDE 180mg tablets	nateglinide	meglitinide
ft6y.	NATEGLINIDE 120mg tablets	nateglinide	meglitinide
ft6z.	NATEGLINIDE 60mg tablets	nateglinide	meglitinide
ft7..	METFORMIN + PIOGLITAZONE	metformin and pioglitazone	metformin	TZD
ft71.	COMPETACT 15mg/850mg tablets	metformin and pioglitazone	metformin	TZD
ft7z.	METFORMIN 850mg/PIOGLITAZONE 15mg tablets	metformin and pioglitazone	metformin	TZD
ft8..	SITAGLIPTIN	sitagliptin	DPP4i
ft81.	JANUVIA 100mg tablets	sitagliptin	DPP4i
ft82.	JANUVIA 50mg tablets	sitagliptin	DPP4i
ft83.	JANUVIA 25mg tablets	sitagliptin	DPP4i
ft8x.	SITAGLIPTIN 25mg tablets	sitagliptin	DPP4i
ft8y.	SITAGLIPTIN 50mg tablets	sitagliptin	DPP4i
ft8z.	SITAGLIPTIN 100mg tablets	sitagliptin	DPP4i
ft9..	EXENATIDE	exenatide	GLP1Ra
ft91.	BYETTA 5micrograms/0.02mL injection prefilled pen	exenatide	GLP1Ra
ft92.	BYETTA 10micrograms/0.04mL injection prefilled pen	exenatide	GLP1Ra
ft93.	BYDUREON 2mg powder and solvent for suspension for injection	exenatide	GLP1Ra
ft94.	BYDUREON 2mg powder+solvent for susp for inj prefilled pen	exenatide	GLP1Ra
ft95.	EXENATIDE 2mg powder+solvent for susp for inj prefilled pen	exenatide	GLP1Ra
ft9x.	EXENATIDE 2mg powder+solvent for suspension for injection	exenatide	GLP1Ra
ft9y.	EXENATIDE 10micrograms/0.04mL injection prefilled pen	exenatide	GLP1Ra
ft9z.	EXENATIDE 5micrograms/0.02mL injection prefilled pen	exenatide	GLP1Ra
fta..	VILDAGLIPTIN	vildagliptin	DPP4i
fta1.	GALVUS 50mg tablets	vildagliptin	DPP4i
ftaZ.	VILDAGLIPTIN 50mg tablets	vildagliptin	DPP4i
ftb..	METFORMIN + VILDAGLIPTIN	metformin and vildagliptin	metformin	DPP4i
ftb1.	EUCREAS 50mg/850mg tablets	metformin and vildagliptin	metformin	DPP4i
ftb2.	EUCREAS 50mg/1000mg tablets	metformin and vildagliptin	metformin	DPP4i
ftby.	VILDAGLIPTIN/METFORMIN 50mg/1000mg tablets	metformin and vildagliptin	metformin	DPP4i
ftbz.	VILDAGLIPTIN/METFORMIN 50mg/850mg tablets	metformin and vildagliptin	metformin	DPP4i
ftc..	LIRAGLUTIDE	liraglutide	GLP1Ra
ftc1.	VICTOZA 6mg/mL solution for injection prefilled pen 3mL	liraglutide	GLP1Ra
ftc2.	LIRAGLUTIDE 6mg/mL solution for injection prefilled pen	liraglutide	GLP1Ra
ftd..	SAXAGLIPTIN	saxagliptin	DPP4i
ftd1.	ONGLYZA 5mg tablets	saxagliptin	DPP4i
ftd2.	ONGLYZA 2.5mg tablets	saxagliptin	DPP4i
ftdy.	SAXAGLIPTIN 2.5mg tablets	saxagliptin	DPP4i
ftdz.	SAXAGLIPTIN 5mg tablets	saxagliptin	DPP4i
fte..	METFORMIN + SITAGLIPTIN	metformin and sitagliptin	metformin	DPP4i
fte1.	JANUMET 50mg/1000mg tablets	metformin and sitagliptin	metformin	DPP4i
ftez.	SITAGLIPTIN/METFORMIN HYDROCHLORIDE 50mg/1000mg tablets	metformin and sitagliptin	metformin	DPP4i
ftf..	LINAGLIPTIN	linagliptin	DPP4i
ftf1.	TRAJENTA 5mg tablets	linagliptin	DPP4i
ftf2.	LINAGLIPTIN 5mg tablets	linagliptin	DPP4i
ftg..	METFORMIN + LINAGLIPTIN	metformin and linagliptin	metformin	DPP4i
ftg1.	JENTADUETO 2.5mg/850mg tablets	metformin and linagliptin	metformin	DPP4i
ftg2.	LINAGLIPTIN/METFORMIN HYDROCHLORIDE 2.5mg/850mg tablets	metformin and linagliptin	metformin	DPP4i
ftg3.	JENTADUETO 2.5mg/1000mg tablets	metformin and linagliptin	metformin	DPP4i
ftg4.	LINAGLIPTIN/METFORMIN HYDROCHLORIDE 2.5mg/1000mg tablets	metformin and linagliptin	metformin	DPP4i
fth..	DAPAGLIFLOZIN	dapagliflozin	SGLT2i
fth1.	FORXIGA 5mg tablets	dapagliflozin	SGLT2i
fth2.	FORXIGA 10mg tablets	dapagliflozin	SGLT2i
fth3.	DAPAGLIFLOZIN 5mg tablets	dapagliflozin	SGLT2i
fth4.	DAPAGLIFLOZIN 10mg tablets	dapagliflozin	SGLT2i
fti..	METFORMIN + SAXAGLIPTIN	metformin and saxagliptin	metformin	DPP4i
fti1.	KOMBOGLYZE 2.5mg/850mg tablets	metformin and saxagliptin	metformin	DPP4i
fti2.	SAXAGLIPTIN/METFORMIN HYDROCHLORIDE 2.5mg/850mg tablets	metformin and saxagliptin	metformin	DPP4i
fti3.	KOMBOGLYZE 2.5mg/1000mg tablets	metformin and saxagliptin	metformin	DPP4i
fti4.	SAXAGLIPTIN/METFORMIN HYDROCHLORIDE 2.5mg/1000mg tablets	metformin and saxagliptin	metformin	DPP4i
ftj..	LIXISENATIDE	lixisenatide	GLP1Ra
ftj1.	LYXUMIA 10micrograms/0.2mL soln for inj prefilled pen 3mL	lixisenatide	GLP1Ra
ftj2.	LIXISENATIDE 10micrograms/0.2mL soln for injection pen 3mL	lixisenatide	GLP1Ra
ftj3.	LYXUMIA 20micrograms/0.2mL soln for inj prefilled pen 3mL	lixisenatide	GLP1Ra
ftj4.	LIXISENATIDE 20micrograms/0.2mL soln for injection pen 3mL	lixisenatide	GLP1Ra
ftj5.	LYXUMIA 10mcg/0.2mL+20mcg/0.2mL soln inj prefilled pens 3mL	lixisenatide	GLP1Ra
ftj6.	LIXISENATIDE 10mcg/0.2mL+20mcg/0.2mL soln for inj pens 3mL	lixisenatide	GLP1Ra
ftk..	ALOGLIPTIN	alogliptin	DPP4i
ftk1.	VIPIDIA 6.25mg tablets	alogliptin	DPP4i
ftk2.	ALOGLIPTIN 6.25mg tablets	alogliptin	DPP4i
ftk3.	VIPIDIA 12.5mg tablets	alogliptin	DPP4i
ftk4.	ALOGLIPTIN 12.5mg tablets	alogliptin	DPP4i
ftk5.	VIPIDIA 25mg tablets	alogliptin	DPP4i
ftk6.	ALOGLIPTIN 25mg tablets	alogliptin	DPP4i
ftl..	METFORMIN + ALOGLIPTIN	metformin and alogliptin	metformin	DPP4i
ftl1.	VIPDOMET 12.5mg/1000mg tablets	metformin and alogliptin	metformin	DPP4i
ftl2.	ALOGLIPTIN+METFORMIN HYDROCHLORIDE 12.5mg/1000mg tablets	metformin and alogliptin	metformin	DPP4i
ftm..	METFORMIN + DAPAGLIFLOZIN	metformin and dapagliflozin	metformin	SGLT2i
ftm1.	XIGDUO 5mg/850mg tablets	metformin and dapagliflozin	metformin	SGLT2i
ftm2.	DAPAGLIFLOZIN+METFORMIN HYDROCHLORIDE 5mg/850mg tablets	metformin and dapagliflozin	metformin	SGLT2i
ftm3.	XIGDUO 5mg/1000mg tablets	metformin and dapagliflozin	metformin	SGLT2i
ftm4.	DAPAGLIFLOZIN+METFORMIN HYDROCHLORIDE 5mg/1000mg tablets	metformin and dapagliflozin	metformin	SGLT2i
ftn..	CANAGLIFLOZIN	canagliflozin	SGLT2i
ftn1.	INVOKANA 100mg tablets	canagliflozin	SGLT2i
ftn2.	CANAGLIFLOZIN 100mg tablets	canagliflozin	SGLT2i
ftn3.	INVOKANA 300mg tablets	canagliflozin	SGLT2i
ftn4.	CANAGLIFLOZIN 300mg tablets	canagliflozin	SGLT2i
fto..	EMPAGLIFLOZIN	empagliflozin	SGLT2i
fto1.	JARDIANCE 10mg tablets	empagliflozin	SGLT2i
fto2.	EMPAGLIFLOZIN 10mg tablets	empagliflozin	SGLT2i
fto3.	JARDIANCE 25mg tablets	empagliflozin	SGLT2i
fto4.	EMPAGLIFLOZIN 25mg tablets	empagliflozin	SGLT2i
ftp..	METFORMIN + CANAGLIFLOZIN	metformin and canagliflozin	metformin	SGLT2i
ftp1.	VOKANAMET 50mg/850mg tablets	metformin and canagliflozin	metformin	SGLT2i
ftp2.	CANAGLIFLOZIN+METFORMIN HYDROCHLORIDE 50mg/850mg tablets	metformin and canagliflozin	metformin	SGLT2i
ftp3.	VOKANAMET 50mg/1000mg tablets	metformin and canagliflozin	metformin	SGLT2i
ftp4.	CANAGLIFLOZIN+METFORMIN HYDROCHLORIDE 50mg/1000mg tablets	metformin and canagliflozin	metformin	SGLT2i
ftq..	DULAGLUTIDE	dulaglutide	GLP1Ra
ftq1.	TRULICITY 750micrograms/0.5mL soln for injection p/f pen	dulaglutide	GLP1Ra
ftq2.	DULAGLUTIDE 750micrograms/0.5mL soln for injection p/f pen	dulaglutide	GLP1Ra
ftq3.	TRULICITY 1.5mg/0.5mL solution for injection prefilled pen	dulaglutide	GLP1Ra
ftq4.	DULAGLUTIDE 1.5mg/0.5mL soln for injection prefilled pen	dulaglutide	GLP1Ra
ftq5.	TRULICITY 750micrograms/0.5mL soln for inj prefilled syringe	dulaglutide	GLP1Ra
ftq6.	DULAGLUTIDE 750micrograms/0.5mL solution for injection pfs	dulaglutide	GLP1Ra
ftq7.	TRULICITY 1.5mg/0.5mL soln for injection prefilled syringe	dulaglutide	GLP1Ra
ftq8.	DULAGLUTIDE 1.5mg/0.5mL soln for injection prefilled syringe	dulaglutide	GLP1Ra
ftr..	METFORMIN + EMPAGLIFLOZIN	metformin and empagliflozin	metformin	SGLT2i
ftr1.	SYNJARDY 5mg/850mg tablets	metformin and empagliflozin	metformin	SGLT2i
ftr2.	EMPAGLIFLOZIN+METFORMIN HYDROCHLORIDE 5mg/850mg tablets	metformin and empagliflozin	metformin	SGLT2i
ftr3.	SYNJARDY 5mg/1000mg tablets	metformin and empagliflozin	metformin	SGLT2i
ftr4.	EMPAGLIFLOZIN+METFORMIN HYDROCHLORIDE 5mg/1000mg tablets	metformin and empagliflozin	metformin	SGLT2i
ftr5.	SYNJARDY 12.5mg/850mg tablets	metformin and empagliflozin	metformin	SGLT2i
ftr6.	EMPAGLIFLOZIN+METFORMIN HYDROCHLORIDE 12.5mg/850mg tablets	metformin and empagliflozin	metformin	SGLT2i
ftr7.	SYNJARDY 12.5mg/1000mg tablets	metformin and empagliflozin	metformin	SGLT2i
ftr8.	EMPAGLIFLOZIN+METFORMIN HYDROCHLORIDE 12.5mg/1000mg tablets	metformin and empagliflozin	metformin	SGLT2i
fts..	ALBIGLUTIDE	albiglutide	GLP1Ra
fts1.	EPERZAN 30mg powder+solvent for solution for injection	albiglutide	GLP1Ra
fts2.	ALBIGLUTIDE 30mg powder+solvent for solution for injection	albiglutide	GLP1Ra
fw...	SHORT WITH INTERMEDIATE-ACTING INSULINS	insulin	insulin
fw1..	BIPHASIC ISOPHANE INSULIN LISPRO	insulin	insulin
fw11.	HUMALOG MIX25 100iu/mL cartridges 3mL	insulin	insulin
fw12.	HUMALOG MIX25 100iu/mL prefilled pen 3mL	insulin	insulin
fw13.	HUMALOG MIX50 100iu/mL prefilled pen 3mL	insulin	insulin
fw14.	HUMALOG MIX50 100iu/mL cartridges 3mL	insulin	insulin
fw15.	HUMALOG MIX25 KWIKPEN 100iu/mL prefilled pen 3mL	insulin	insulin
fw16.	HUMALOG MIX50 KWIKPEN 100iu/mL prefilled pen 3mL	insulin	insulin
fw2..	BIPHASIC INSULIN ASPART	insulin	insulin
fw21.	NOVOMIX 30 PENFILL 100units/mL injection cartridges 3mL	insulin	insulin
fw22.	NOVOMIX 30 FLEXPEN 100units/mL injection prefilled pen 3mL	insulin	insulin
