## Supplementary material for "Using joint models to adjust for informative drop-out when modelling a longitudinal biomarker: an application to type 2 diabetes disease progression": S2 Table

### Sheet: Read 3
C10..	DM - Diabetes mellitus
C100.	Diabetes mellitus with no mention of complication
C1000	Diabetes mellitus	juvenile type	with no mention of complication
C1001	Diabetes mellitus	adult onset	with no mention of complication
C100z	Diabetes mellitus NOS with no mention of complication
C101.	DKA - Diabetic ketoacidosis
C1010	Diabetes mellitus	juvenile type	with ketoacidosis
C1011	Diabetes mellitus	adult onset	with ketoacidosis
C101z	Diabetes mellitus NOS with ketoacidosis
C102.	Diabetes mellitus with hyperosmolar coma
C1020	Diabetes mellitus	juvenile type	with hyperosmolar coma
C1021	Diabetes mellitus	adult onset	with hyperosmolar coma
C102z	Diabetes mellitus NOS with hyperosmolar coma
C103.	Diabetes mellitus with ketoacidotic coma
C1030	Diabetes mellitus	juvenile type	with ketoacidotic coma
C1031	Diabetes mellitus	adult onset	with ketoacidotic coma
C103z	Diabetes mellitus NOS with ketoacidotic coma
C104.	Diabetes mellitus with renal manifestation
C1040	Diabetes mellitus	juvenile type	with renal manifestation
C1041	Diabetes mellitus	adult onset	with renal manifestation
C104z	Diabetes mellitus with nephropathy NOS
C105.	Diabetes mellitus with ophthalmic manifestation
C1050	Diabetes mellitus	juvenile type	with ophthalmic manifestation
C1051	Diabetes mellitus	adult onset	with ophthalmic manifestation
C105z	Diabetes mellitus NOS with ophthalmic manifestation
C106.	Diabetes mellitus with neurological manifestation
C1060	Diabetes mellitus	juvenile type	with neurological manifestation
C1061	Diabetes mellitus	adult onset	with neurological manifestation
C106z	Diabetes mellitus NOS with neurological manifestation
C107.	Diabetes mellitus with gangrene
C1070	Diabetes mellitus	juvenile type	with peripheral circulatory disorder
C1071	Diabetes mellitus	adult onset	with peripheral circulatory disorder
C1072	Diabetes mellitus	adult with gangrene
C1073	IDDM with peripheral circulatory disorder
C1074	NIDDM with peripheral circulatory disorder
C107z	Diabetes mellitus NOS with peripheral circulatory disorder
C108.	IDDM - Insulin-dependent diabetes mellitus
C1080	Insulin-dependent diabetes mellitus with renal complications
C1081	Insulin-dependent diabetes mellitus with ophthalmic complications
C1082	Insulin-dependent diabetes mellitus with neurological complications
C1083	Insulin-dependent diabetes mellitus with multiple complications
C1084	Unstable insulin dependent diabetes mellitus
C1085	Insulin-dependent diabetes mellitus with ulcer
C1086	Insulin-dependent diabetes mellitus with gangrene
C1087	IDDM - Insulin-dependent diabetes mellitus with retinopathy
C1088	Insulin-dependent diabetes mellitus - poor control
C1089	Insulin-dependent diabetes maturity onset
C108A	Insulin-dependent diabetes without complication
C108B	Insulin dependent diabetes mellitus with mononeuropathy
C108C	Insulin dependent diabetes mellitus with polyneuropathy
C108D	Insulin dependent diabetes mellitus with nephropathy
C108E	Insulin dependent diabetes mellitus with hypoglycaemic coma
C108F	Insulin dependent diabetes mellitus with diabetic cataract
C108G	Insulin dependent diabetes mellitus with peripheral angiopathy
C108H	Insulin dependent diabetes mellitus with arthropathy
C108J	Insulin dependent diabetes mellitus with neuropathic arthropathy
C108z	Unspecified diabetes mellitus with multiple complications
C109.	Diabetes mellitus - adult onset
C1090	Non-insulin-dependent diabetes mellitus with renal complications
C1091	Non-insulin-dependent diabetes mellitus with ophthalmic complications
C1092	Non-insulin-dependent diabetes mellitus with neurological complications
C1093	Non-insulin-dependent diabetes mellitus with multiple complications
C1094	Non-insulin-dependent diabetes mellitus with ulcer
C1095	Non-insulin-dependent diabetes mellitus with gangrene
C1096	NIDDM - Non-insulin-dependent diabetes mellitus with retinopathy
C1097	Non-insulin-dependent diabetes mellitus - poor control
C1099	Non-insulin-dependent diabetes mellitus without complication
C109A	Non-insulin dependent diabetes mellitus with mononeuropathy
C109B	Non-insulin dependent diabetes mellitus with polyneuropathy
C109C	Non-insulin dependent diabetes mellitus with nephropathy
C109D	Non-insulin dependent diabetes mellitus with hypoglycaemic coma
C109E	Non-insulin dependent diabetes mellitus with diabetic cataract
C109F	Non-insulin-dependent diabetes mellitus with peripheral angiopathy
C109G	Non-insulin dependent diabetes mellitus with arthropathy
C109H	Non-insulin dependent diabetes mellitus with neuropathic arthropathy
C109J	Insulin treated Type 2 diabetes mellitus
C109K	Hyperosmolar non-ketotic state in type 2 diabetes mellitus
C10E.	IDDM - Insulin-dependent diabetes mellitus
C10E0	Insulin-dependent diabetes mellitus with renal complications
C10E1	Insulin-dependent diabetes mellitus with ophthalmic complications
C10E2	Insulin-dependent diabetes mellitus with neurological complications
C10E3	Insulin-dependent diabetes mellitus with multiple complications
C10E4	Unstable insulin dependent diabetes mellitus
C10E5	Insulin-dependent diabetes mellitus with ulcer
C10E6	Insulin-dependent diabetes mellitus with gangrene
C10E7	IDDM - Insulin-dependent diabetes mellitus with retinopathy
C10E8	Insulin-dependent diabetes mellitus - poor control
C10E9	Insulin-dependent diabetes maturity onset
C10EA	Insulin-dependent diabetes without complication
C10EB	Insulin dependent diabetes mellitus with mononeuropathy
C10EC	Insulin dependent diabetes mellitus with polyneuropathy
C10ED	Insulin dependent diabetes mellitus with nephropathy
C10EE	Insulin dependent diabetes mellitus with hypoglycaemic coma
C10EF	Insulin dependent diabetes mellitus with diabetic cataract
C10EG	Insulin dependent diabetes mellitus with peripheral angiopathy
C10EH	Insulin dependent diabetes mellitus with arthropathy
C10EJ	Insulin dependent diabetes mellitus with neuropathic arthropathy
C10EK	Type 1 diabetes mellitus with persistent proteinuria
C10EL	Type 1 diabetes mellitus with persistent microalbuminuria
C10EM	Diabetes mellitus	juvenile type	with ketoacidosis
C10EN	Diabetes mellitus	juvenile type	with ketoacidotic coma
C10EP	Type 1 diabetes mellitus with exudative maculopathy
C10EQ	Type 1 diabetes mellitus with gastroparesis
C10ER	Latent autoimmune diabetes mellitus in adult
C10F.	Diabetes mellitus - adult onset
C10F0	Non-insulin-dependent diabetes mellitus with renal complications
C10F1	Non-insulin-dependent diabetes mellitus with ophthalmic complications
C10F2	Non-insulin-dependent diabetes mellitus with neurological complications
C10F3	Non-insulin-dependent diabetes mellitus with multiple complications
C10F4	Non-insulin-dependent diabetes mellitus with ulcer
C10F5	Non-insulin-dependent diabetes mellitus with gangrene
C10F6	NIDDM - Non-insulin-dependent diabetes mellitus with retinopathy
C10F7	Non-insulin-dependent diabetes mellitus - poor control
C10F9	Non-insulin-dependent diabetes mellitus without complication
C10FA	Non-insulin dependent diabetes mellitus with mononeuropathy
C10FB	Non-insulin dependent diabetes mellitus with polyneuropathy
C10FC	Non-insulin dependent diabetes mellitus with nephropathy
C10FD	Non-insulin dependent diabetes mellitus with hypoglycaemic coma
C10FE	Non-insulin dependent diabetes mellitus with diabetic cataract
C10FF	Non-insulin-dependent diabetes mellitus with peripheral angiopathy
C10FG	Non-insulin dependent diabetes mellitus with arthropathy
C10FH	Non-insulin dependent diabetes mellitus with neuropathic arthropathy
C10FJ	Insulin treated Type 2 diabetes mellitus
C10FK	Hyperosmolar non-ketotic state in type 2 diabetes mellitus
C10FL	Type 2 diabetes mellitus with persistent proteinuria
C10FM	Type 2 diabetes mellitus with persistent microalbuminuria
C10FN	Diabetes mellitus	adult onset	with ketoacidosis
C10FP	Diabetes mellitus	adult onset	with ketoacidotic coma
C10FQ	Type 2 diabetes mellitus with exudative maculopathy
C10FR	Type 2 diabetes mellitus with gastroparesis
C10y.	Diabetes mellitus with other specified manifestation
C10y0	Diabetes mellitus	juvenile type	with other specified manifestation
C10y1	Diabetes mellitus	adult onset	with other specified manifestation
C10yz	Diabetes mellitus NOS with other specified manifestation
C10z.	Diabetes mellitus with unspecified complication
C10z0	Diabetes mellitus	juvenile type	with unspecified complication
C10z1	Diabetes mellitus	adult onset	with unspecified complication
C10zz	Diabetes mellitus NOS with unspecified complication
Cyu2.	DM - Diabetes mellitus
Cyu23	[X]Unspecified diabetes mellitus with renal complications
X40J4	IDDM - Insulin-dependent diabetes mellitus
X40J5	Diabetes mellitus - adult onset
X40J6	Insulin treated Type 2 diabetes mellitus
XE10E	Diabetes mellitus	juvenile type	with no mention of complication
XE10F	Diabetes mellitus	adult onset	with no mention of complication
XE10G	Diabetes mellitus with renal manifestation
XE10H	Diabetes mellitus with neurological manifestation
XE10I	Diabetes mellitus with peripheral circulatory disorder
XE128	Diabetes mellitus
XE12A	Diabetes mellitus -adult onset
XE12C	Diabetes mellitus - juvenile
XE12E	Diabetes + nephropathy
XE12G	Cataract - diabetic
XE12I	Diabetes + neuropathy
XE12K	Diabetes + periph.circulat.dis
XE12M	Diabetes with other complications
XM19i	[EDTA] Diabetes Type I (insulin dependent) associated with renal failure
XM19j	[EDTA] Diabetes Type II (non-insulin-dependent) associated with renal failure
XM1Qx	Diabetes mellitus with gangrene
XM1Xk	Brittle diabetes
Xa4g7	Unstable insulin dependent diabetes mellitus
XaELP	Insulin-dependent diabetes without complication
XaELQ	Non-insulin-dependent diabetes mellitus without complication
XaEnn	Insulin dependent diabetes mellitus with mononeuropathy
XaEno	Insulin dependent diabetes mellitus with polyneuropathy
XaEnp	Non-insulin dependent diabetes mellitus with mononeuropathy
XaEnq	Non-insulin dependent diabetes mellitus with polyneuropathy
XaF04	Insulin dependent diabetes mellitus with nephropathy
XaF05	Non-insulin dependent diabetes mellitus with nephropathy
XaFWG	Insulin dependent diabetes mellitus with hypoglycaemic coma
XaFWI	Non-insulin dependent diabetes mellitus with hypoglycaemic coma
XaFm8	Insulin dependent diabetes mellitus with diabetic cataract
XaFmA	Non-insulin dependent diabetes mellitus with diabetic cataract
XaFmK	Insulin dependent diabetes mellitus with peripheral angiopathy
XaFmL	Insulin dependent diabetes mellitus with arthropathy
XaFmM	Insulin dependent diabetes mellitus with neuropathic arthropathy
XaFn7	Non-insulin-dependent diabetes mellitus with peripheral angiopathy
XaFn8	Non-insulin dependent diabetes mellitus with arthropathy
XaFn9	Non-insulin dependent diabetes mellitus with neuropathic arthropathy
XaIfG	Type 2 diabetes on insulin
XaIfI	Type 2 diabetes on diet only
XaIrf	Hyperosmolar non-ketotic state in type 2 diabetes mellitus
XaIyz	Diabetes mellitus with persistent microalbuminuria
XaIz0	Diabetes mellitus with persistent proteinuria
XaIzM	Type 1 diabetes mellitus with persistent proteinuria
XaIzN	Type 1 diabetes mellitus with persistent microalbuminuria
XaIzQ	Type 2 diabetes mellitus with persistent proteinuria
XaIzR	Type 2 diabetes mellitus with persistent microalbuminuria
XaJQp	Type 2 diabetes mellitus with exudative maculopathy
XaJSr	Type 1 diabetes mellitus with exudative maculopathy
XaKyW	Type 1 diabetes mellitus with gastroparesis
XaKyX	Type 2 diabetes mellitus with gastroparesis
XaOPu	Latent autoimmune diabetes mellitus in adult
XaXZR	H/O: diabetes mellitus type 2
XaXZv	H/O: diabetes mellitus type 1

### Sheet: Read 2
C10..	Diabetes mellitus
C100.	Diabetes mellitus with no mention of complication
C1000	Insulin dependent diabetes mellitus
C1001	Non-insulin dependent diabetes mellitus
C100z	Diabetes mellitus NOS with no mention of complication
C101.	Diabetes mellitus with ketoacidosis
C1010	Diabetes mellitus	juvenile type	with ketoacidosis
C1011	Diabetes mellitus	adult onset	with ketoacidosis
C101z	Diabetes mellitus NOS with ketoacidosis
C102.	Diabetes mellitus with hyperosmolar coma
C1020	Diabetes mellitus	juvenile type	with hyperosmolar coma
C1021	Diabetes mellitus	adult onset	with hyperosmolar coma
C102z	Diabetes mellitus NOS with hyperosmolar coma
C103.	Diabetes mellitus with ketoacidotic coma
C1030	Diabetes mellitus	juvenile type	with ketoacidotic coma
C1031	Diabetes mellitus	adult onset	with ketoacidotic coma
C103z	Diabetes mellitus NOS with ketoacidotic coma
C104.	Diabetic nephropathy
C1040	Diabetes mellitus	juvenile type	with renal manifestation
C1041	Diabetes mellitus	adult onset	with renal manifestation
C104z	Diabetes mellitus with nephropathy NOS
C105.	Diabetes mellitus with ophthalmic manifestation
C1050	Diabetes mellitus	juvenile type	with ophthalmic manifestation
C1051	Diabetes mellitus	adult onset	with ophthalmic manifestation
C105z	Diabetes mellitus NOS with ophthalmic manifestation
C106.	Diabetes mellitus with neurological manifestation
C1060	Diabetes mellitus	juvenile	+ neurological manifestation
C1061	Diabetes mellitus	adult onset	with neurological manifestation
C106z	Diabetes mellitus NOS with neurological manifestation
C107.	Diabetes with gangrene
C1070	Diabetes mellitus	juvenile +peripheral circulatory disorder
C1071	Diabetes mellitus	adult onset	with peripheral circulatory disorder
C1072	Diabetes mellitus	adult with gangrene
C1073	IDDM with peripheral circulatory disorder
C1074	NIDDM with peripheral circulatory disorder
C107z	Diabetes mellitus NOS with peripheral circulatory disorder
C108.	IDDM-Insulin dependent diabetes mellitus
C1080	Insulin-dependent diabetes mellitus with renal complications
C1081	Type I diabetes mellitus with ophthalmic complications
C1082	Type 1 diabetes mellitus with neurological complications
C1083	Insulin dependent diabetes mellitus with multiple complicatn
C1084	Unstable insulin dependent diabetes mellitus
C1085	Type I diabetes mellitus with ulcer
C1086	Insulin dependent diabetes mellitus with gangrene
C1087	Insulin dependent diabetes mellitus with retinopathy
C1088	Insulin dependent diabetes mellitus - poor control
C1089	Type I diabetes mellitus maturity onset
C108A	Type 1 diabetes mellitus without complication
C108B	Insulin dependent diabetes mellitus with mononeuropathy
C108C	Type I diabetes mellitus with polyneuropathy
C108D	Type I diabetes mellitus with nephropathy
C108E	Insulin dependent diabetes mellitus with hypoglycaemic coma
C108F	Insulin dependent diabetes mellitus with diabetic cataract
C108G	Insulin dependent diabetes mellitus with peripheral angiopathy
C108H	Insulin dependent diabetes mellitus with arthropathy
C108J	Type 1 diabetes mellitus with neuropathic arthropathy
C108z	Unspecified diabetes mellitus with multiple complications
C109.	Type II diabetes mellitus
C1090	Non-insulin-dependent diabetes mellitus with renal complications
C1091	Type II diabetes mellitus with ophthalmic complications
C1092	Non-insulin-dependent diabetes mellitus with neuro comps
C1093	Type II diabetes mellitus with multiple complications
C1094	Type 2 diabetes mellitus with ulcer
C1095	Non-insulin dependent diabetes mellitus with gangrene
C1096	Non-insulin-dependent diabetes mellitus with retinopathy
C1097	Type II diabetes mellitus - poor control
C1099	Type 2 diabetes mellitus without complication
C109A	Type II diabetes mellitus with mononeuropathy
C109B	Type II diabetes mellitus with polyneuropathy
C109C	Non-insulin dependent diabetes mellitus with nephropathy
C109D	Non-insulin dependent diabetes mellitus with hypoglyca coma
C109E	Type 2 diabetes mellitus with diabetic cataract
C109F	Type 2 diabetes mellitus with peripheral angiopathy
C109G	Type 2 diabetes mellitus with arthropathy
C109H	Type II diabetes mellitus with neuropathic arthropathy
C109J	Insulin treated Type II diabetes mellitus
C109K	Hyperosmolar non-ketotic state in type 2 diabetes mellitus
C10E.	Type I diabetes mellitus
C10E0	Type 1 diabetes mellitus with renal complications
C10E1	Type I diabetes mellitus with ophthalmic complications
C10E2	Type 1 diabetes mellitus with neurological complications
C10E3	Type I diabetes mellitus with multiple complications
C10E4	Unstable insulin dependent diabetes mellitus
C10E5	Type I diabetes mellitus with ulcer
C10E6	Type 1 diabetes mellitus with gangrene
C10E7	Type 1 diabetes mellitus with retinopathy
C10E8	Type 1 diabetes mellitus - poor control
C10E9	Type 1 diabetes mellitus maturity onset
C10EA	Type I diabetes mellitus without complication
C10EB	Type I diabetes mellitus with mononeuropathy
C10EC	Type 1 diabetes mellitus with polyneuropathy
C10ED	Insulin dependent diabetes mellitus with nephropathy
C10EE	Insulin dependent diabetes mellitus with hypoglycaemic coma
C10EF	Insulin dependent diabetes mellitus with diabetic cataract
C10EG	Type I diabetes mellitus with peripheral angiopathy
C10EH	Type 1 diabetes mellitus with arthropathy
C10EJ	Type 1 diabetes mellitus with neuropathic arthropathy
C10EK	Type 1 diabetes mellitus with persistent proteinuria
C10EL	Type 1 diabetes mellitus with persistent microalbuminuria
C10EM	Type 1 diabetes mellitus with ketoacidosis
C10EN	Type 1 diabetes mellitus with ketoacidotic coma
C10EP	Type 1 diabetes mellitus with exudative maculopathy
C10EQ	Type I diabetes mellitus with gastroparesis
C10ER	Latent autoimmune diabetes mellitus in adult
C10F.	Type II diabetes mellitus
C10F0	Type II diabetes mellitus with renal complications
C10F1	Type 2 diabetes mellitus with ophthalmic complications
C10F2	Type II diabetes mellitus with neurological complications
C10F3	Type II diabetes mellitus with multiple complications
C10F4	Type II diabetes mellitus with ulcer
C10F5	Type 2 diabetes mellitus with gangrene
C10F6	Type II diabetes mellitus with retinopathy
C10F7	Type 2 diabetes mellitus - poor control
C10F9	Type II diabetes mellitus without complication
C10FA	Type II diabetes mellitus with mononeuropathy
C10FB	Type II diabetes mellitus with polyneuropathy
C10FC	Type 2 diabetes mellitus with nephropathy
C10FD	Type 2 diabetes mellitus with hypoglycaemic coma
C10FE	Type II diabetes mellitus with diabetic cataract
C10FF	Type II diabetes mellitus with peripheral angiopathy
C10FG	Type 2 diabetes mellitus with arthropathy
C10FH	Type II diabetes mellitus with neuropathic arthropathy
C10FJ	Insulin treated Type 2 diabetes mellitus
C10FK	Hyperosmolar non-ketotic state in type II diabetes mellitus
C10FL	Type 2 diabetes mellitus with persistent proteinuria
C10FM	Type 2 diabetes mellitus with persistent microalbuminuria
C10FN	Type 2 diabetes mellitus with ketoacidosis
C10FP	Type II diabetes mellitus with ketoacidotic coma
C10FQ	Type II diabetes mellitus with exudative maculopathy
C10FR	Type II diabetes mellitus with gastroparesis
C10y.	Diabetes mellitus with other specified manifestation
C10y0	Diabetes mellitus	juvenile	+ other specified manifestation
C10y1	Diabetes mellitus	adult	+ other specified manifestation
C10yz	Diabetes mellitus NOS with other specified manifestation
C10z.	Diabetes mellitus with unspecified complication
C10z0	Diabetes mellitus	juvenile type	+ unspecified complication
C10z1	Diabetes mellitus	adult onset	with unspecified complication
C10zz	Diabetes mellitus NOS with unspecified complication
Cyu2.	[X]Diabetes mellitus
Cyu23	[X]Unspecified diabetes mellitus with renal complications
